# APOE, Immune Factors, Sex, and Diet Interact to Shape Brain Networks in Mouse Models of Aging

**DOI:** 10.1101/2023.10.04.560954

**Authors:** Steven Winter, Ali Mahzarnia, Robert J Anderson, Zay Yar Han, Jessica Tremblay, Jacques Stout, Hae Sol Moon, Daniel Marcellino, David B. Dunson, Alexandra Badea

## Abstract

Alzheimer’s disease (AD) presents complex challenges due to its multifactorial nature, poorly understood etiology, and late detection. The mechanisms through which genetic, fixed and modifiable risk factors influence susceptibility to AD are under intense investigation, yet the impact of unique risk factors on brain networks is difficult to disentangle, and their interactions remain unclear. To model multiple risk factors including APOE genotype, age, sex, diet, and immunity we leveraged mice expressing the human APOE and NOS2 genes, conferring a reduced immune response compared to mouse Nos2. Employing graph analyses of brain connectomes derived from accelerated diffusion-weighted MRI, we assessed the global and local impact of risk factors in the absence of AD pathology. Aging and a high-fat diet impacted extensive networks comprising AD-vulnerable regions, including the temporal association cortex, amygdala, and the periaqueductal gray, involved in stress responses. Sex impacted networks including sexually dimorphic regions (thalamus, insula, hypothalamus) and key memory-processing areas (fimbria, septum). APOE genotypes modulated connectivity in memory, sensory, and motor regions, while diet and immunity both impacted the insula and hypothalamus. Notably, these risk factors converged on a circuit comprising 63 of 54,946 total connections (0.11% of the connectome), highlighting shared vulnerability amongst multiple AD risk factors in regions essential for sensory integration, emotional regulation, decision making, motor coordination, memory, homeostasis, and interoception. These network-based biomarkers hold translational value for distinguishing high-risk versus low-risk participants at preclinical AD stages, suggest circuits as potential therapeutic targets, and advance our understanding of network fingerprints associated with AD risk.

**Significance Statement:** Current interventions for Alzheimer’s disease (AD) do not provide a cure, and are delivered years after neuropathological onset. Addressing the impact of risk factors on brain networks holds promises for early detection, prevention, and revealing putative therapeutic targets at preclinical stages. We utilized six mouse models to investigate the impact of factors, including APOE genotype, age, sex, immunity, and diet, on brain networks. Large structural connectomes were derived from high resolution compressed sensing diffusion MRI. A highly parallelized graph classification identified subnetworks associated with unique risk factors, revealing their network fingerprints, and a common network composed of 63 connections with shared vulnerability to all risk factors. APOE genotype specific immune signatures support the design of interventions tailored to risk profiles.
