## Supplementary material for "APOE, Immune Factors, Sex, and Diet Interact to Shape Brain Networks in Mouse Models of Aging": Dataset_S1

### Sheet: Age
BIC	Nodes
211.23	['Periaquaductal_Grey' 'Periaquaductal_Grey']
213.83	['Parvicellular_Reticular_Nucleus_and_Principal_Sensory_Trigeminal_Nucleus' 'Spinal_Trigeminal_Nucleus' 'Gigantocellular_Reticular_Nucleus']
239.4	['Secondary_Auditory_Cortex_Ventral_Part' 'Frontal_Association_Cortex' 'Insular_Cortex' 'Primary_Somatosensory_Cortex_Jaw_Region' 'Temporal_Association_Cortex' 'Ectorhinal_Cortex' 'Perirhinal_Cortex']
240.65	['Primary_Motor_Cortex' 'Primary_Somatosensory_Cortex_Hindlimb_Region']
241.42	['Pontine_Reticular_NucleusOral' 'Pontine_Reticular_NucleusCaudal']
242.6	['Hypothalamus' 'Preoptic_Telencephalon' 'Hypothalamus']
251.35	['Primary_Somatosensory_Cortex_Barrel_Field' 'Primary_Somatosensory_Cortex_Upper_Lip_Region' 'Secondary_Somatosensory_Cortex' 'Primary_Visual_Cortex_Binocular_Area' 'Corpus_Callosum']
256.86	['Thalamus_Rest' 'Thalamus_Rest' 'Reticular_Nucleus_of_Thalamus']
260.19	['Frontal_Association_Cortex' 'Insular_Cortex' 'Lateral_Orbital_Cortex' 'Primary_Somatosensory_Cortex_Jaw_Region' 'Primary_Somatosensory_Cortex_Upper_Lip_Region' 'Secondary_Somatosensory_Cortex' 'Temporal_Association_Cortex' 'Ventral_Orbital_Cortex' 'Caudomedial_Entorhinal_Cortex' 'Dorsolateral_Entorhinal_Cortex' 'Ventral_Intermediate_Entorhinal_Cortex' 'Piriform_Cortex' 'Globus_Pallidus' 'Striat…
Supplementary Table 2: Subnetworks for age

### Sheet: Sex
BIC	Nodes
201.44	['Brain_Stem_Rest' 'Parvicellular_Reticular_Nucleus_and_Principal_Sensory_Trigeminal_Nucleus' 'Spinal_Trigeminal_Nucleus' 'Gigantocellular_Reticular_Nucleus' 'IntermediateReticularNucleus' 'Parvicellular_Reticular_Nucleus_and_Principal_Sensory_Trigeminal_Nucleus' 'Central_Gray' 'Gigantocellular_Reticular_Nucleus' 'Medial_Longitudinal_Fasciculus_and_Tectospinal_Tract' 'Spinocerebellar_Tract']
203.17	['Striatum' 'Thalamus_Rest' 'Ventral_Thalamic_Nuclei' 'Reticular_Nucleus_of_Thalamus' 'Corpus_Callosum' 'Internal_Capsule']
213.49	['Striatum' 'Thalamus_Rest' 'Ventral_Thalamic_Nuclei' 'Reticular_Nucleus_of_Thalamus' 'Internal_Capsule']
215.11	['Hippocampus' 'Caudomedial_Entorhinal_Cortex' 'Hippocampus' 'Parasubiculum' 'Piriform_Cortex' 'Cerebellar_Cortex']
215.91	['Dorsal_Intermediate_Entorhinal_Cortex' 'Dorsolateral_Entorhinal_Cortex' 'Posterolateral_Cortical_Amygdaloid_Area' 'Piriform_Cortex' 'Hypothalamus' 'Preoptic_Telencephalon' 'Amygdala']
224.29	['Caudomedial_Entorhinal_Cortex' 'Parasubiculum' 'Corpus_Callosum']
226.42	['Pontine_Nucleus' 'Pontine_Nucleus']
229.23	['Hypothalamus' 'Preoptic_Telencephalon' 'Amygdala']
240.63	['Insular_Cortex' 'Lateral_Orbital_Cortex' 'Primary_Somatosensory_Cortex_Jaw_Region' 'Primary_Somatosensory_Cortex_Upper_Lip_Region' 'Secondary_Somatosensory_Cortex']
243.31	['Secondary_Auditory_Cortex_Ventral_Part' 'Temporal_Association_Cortex' 'Ectorhinal_Cortex']
247.68	['Septum' 'Accumbens']
249.5	['Frontal_Association_Cortex' 'Primary_Motor_Cortex' 'Secondary_Motor_Cortex']
250.06	['Frontal_Association_Cortex' 'Primary_Motor_Cortex' 'Secondary_Motor_Cortex']
251.02	['Septum' 'Fimbria']
260.45	['Primary_Somatosensory_Cortex_Barrel_Field' 'Primary_Somatosensory_Cortex_Jaw_Region' 'Primary_Somatosensory_Cortex_Upper_Lip_Region' 'Secondary_Somatosensory_Cortex']
Supplementary Table 2: Subnetworks for sex

### Sheet: Diet
BIC	Nodes
193.51	['Periaquaductal_Grey' 'Superior_Colliculus' 'Cerebellar_Cortex' 'Primary_Visual_Cortex_Binocular_Area' 'Caudomedial_Entorhinal_Cortex' 'Hippocampus' 'Amygdala' 'Periaquaductal_Grey' 'Reticular_Nucleus_of_Thalamus' 'Inferior_Colliculus' 'Cerebellar_Cortex']
200.25	['Insular_Cortex' 'Lateral_Orbital_Cortex' 'Dorsolateral_Entorhinal_Cortex' 'Piriform_Cortex' 'Preoptic_Telencephalon' 'Septum' 'Striatum' 'Lateral_Olfactory_Tract']
201.51	['Brain_Stem_Rest' 'Olivary_Complex']
204.48	['Brain_Stem_Rest' 'Olivary_Complex']
209.98	['Secondary_Auditory_Cortex_Ventral_Part' 'Temporal_Association_Cortex']
217.12	['Hippocampus' 'Thalamus_Rest']
219.34	['Parvicellular_Reticular_Nucleus_and_Principal_Sensory_Trigeminal_Nucleus' 'Spinal_Trigeminal_Nerve']
220.33	['Gigantocellular_Reticular_Nucleus' 'Spinocerebellar_Tract']
220.61	['Gigantocellular_Reticular_Nucleus' 'Spinocerebellar_Tract' 'IntermediateReticularNucleus']
223.44	['Frontal_Association_Cortex' 'Insular_Cortex' 'Lateral_Orbital_Cortex' 'Secondary_Motor_Cortex' 'Primary_Somatosensory_Cortex_Barrel_Field' 'Primary_Somatosensory_Cortex_Upper_Lip_Region' 'Secondary_Somatosensory_Cortex' 'Caudomedial_Entorhinal_Cortex' 'Dorsolateral_Entorhinal_Cortex' 'Medial_Entorhinal_Cortex' 'Parasubiculum' 'Perirhinal_Cortex' 'Striatum' 'Accumbens' 'Corpus_Callosum' 'Corpus_…
224.85	['Temporal_Association_Cortex' 'Ectorhinal_Cortex']
225.76	['Primary_Visual_Cortex_Binocular_Area' 'Primary_Visual_Cortex_Monocular_Area']
227.59	['Primary_Motor_Cortex' 'Primary_Somatosensory_CortexForelimb_Region' 'Primary_Somatosensory_Cortex_Hindlimb_Region']
228.82	['Secondary_Auditory_Cortex_Dorsal_Part' 'Primary_Somatosensory_Cortex_Barrel_Field' 'Primary_Somatosensory_Cortex_Upper_Lip_Region']
230.58	['Frontal_Association_Cortex' 'Primary_Motor_Cortex' 'Primary_Somatosensory_CortexForelimb_Region']
236.24	['Ventral_Orbital_Cortex' 'Piriform_Cortex' 'Preoptic_Telencephalon']
Supplementary Table 2: Subnetworks for diet

### Sheet: APOE2_APOE3
BIC	Nodes
107.38	['Dorsolateral_Orbital_Cortex' 'Insular_Cortex' 'Caudomedial_Entorhinal_Cortex' 'Dorsolateral_Entorhinal_Cortex' 'Ectorhinal_Cortex' 'Parasubiculum' 'Perirhinal_Cortex']
126.47	['Dorsal_Intermediate_Entorhinal_Cortex' 'Posterolateral_Cortical_Amygdaloid_Area' 'Piriform_Cortex' 'Accumbens' 'Anterior_Commisure' 'Caudomedial_Entorhinal_Cortex' 'Dorsolateral_Entorhinal_Cortex' 'Posterolateral_Cortical_Amygdaloid_Area' 'Hippocampus' 'Parasubiculum' 'Piriform_Cortex' 'Striatum' 'Amygdala' 'Optic_Tracts' 'Corpus_Callosum' 'Basal Lateral Amygdala']
131.3	['Preoptic_Telencephalon' 'Striatum' 'Amygdala']
148.39	['Primary_Visual_Cortex_Monocular_Area' 'Corpus_Callosum']
151.8	['Insular_Cortex' 'Ectorhinal_Cortex']
151.95	['Hippocampus' 'Reticular_Nucleus_of_Thalamus' 'Optic_Tracts']
157.74	['Cerebellar_Cortex' 'Cerebellar_White_Matter']
157.84	['Hypothalamus' 'Hypothalamus' 'Preoptic_Telencephalon']
160.84	['Primary_Somatosensory_Cortex_Barrel_Field' 'Primary_Somatosensory_Cortex_Upper_Lip_Region' 'Secondary_Somatosensory_Cortex']
162.21	['Brain_Stem_Rest' 'Central_Gray' 'Spinal_Trigeminal_Nucleus' 'Gigantocellular_Reticular_Nucleus' 'Medial_Longitudinal_Fasciculus_and_Tectospinal_Tract' 'Spinocerebellar_Tract']
163.38	['Periaquaductal_Grey' 'Periaquaductal_Grey' 'Superior_Colliculus']
168.2	['Brain_Stem_Rest' 'Olivary_Complex' 'Gigantocellular_Reticular_Nucleus' 'Medial_Longitudinal_Fasciculus_and_Tectospinal_Tract']
170.67	['Thalamus_Rest' 'Thalamus_Rest']
171.54	['Frontal_Association_Cortex' 'Primary_Motor_Cortex' 'Primary_Somatosensory_Cortex_Hindlimb_Region' 'Primary_Somatosensory_Cortex_Jaw_Region' 'Secondary_Somatosensory_Cortex']
Supplementary Table 2: Subnetworks for APOE2-3

### Sheet: APOE3_APOE4
BIC	Nodes
147.49	['Frontal_Association_Cortex' 'Primary_Motor_Cortex']
148.76	['Primary_Visual_Cortex_Binocular_Area' 'Primary_Visual_Cortex_Monocular_Area' 'Corpus_Callosum']
152.02	['Brain_Stem_Rest' 'Spinal_Trigeminal_Nucleus' 'Gigantocellular_Reticular_Nucleus' 'Medial_Longitudinal_Fasciculus_and_Tectospinal_Tract']
155.01	['Pontine_Reticular_NucleusOral' 'Dorsal_Tegmentum']
155.96	['Periaquaductal_Grey' 'Periaquaductal_Grey' 'Superior_Colliculus']
156.87	['Insular_Cortex' 'Lateral_Orbital_Cortex' 'Dorsal_Intermediate_Entorhinal_Cortex' 'Dorsolateral_Entorhinal_Cortex' 'Hippocampus' 'Piriform_Cortex' 'Preoptic_Telencephalon' 'Striatum' 'Amygdala' 'Accumbens' 'Cerebellar_Cortex' 'Anterior_Commisure' 'Middle_Cerebellar_Peduncle' 'Cerebellar_White_Matter' 'Lateral_Orbital_Cortex' 'Primary_Visual_Cortex_Binocular_Area' 'Primary_Visual_Cortex_Monocular…
160.29	['Thalamus_Rest' 'Ventral_Thalamic_Nuclei']
161.99	['Frontal_Association_Cortex' 'Primary_Motor_Cortex' 'Secondary_Motor_Cortex']
165.18	['Hypothalamus' 'Hypothalamus']
167.38	['Insular_Cortex' 'Ectorhinal_Cortex']
168.82	['Primary_Somatosensory_Cortex_Jaw_Region' 'Primary_Somatosensory_Cortex_Upper_Lip_Region']
174.47	['Brain_Stem_Rest' 'Gigantocellular_Reticular_Nucleus' 'Medial_Longitudinal_Fasciculus_and_Tectospinal_Tract' 'Spinocerebellar_Tract']
Supplementary Table 2: Subnetworks for APOE3-4

### Sheet: APOE2_APOE4
BIC	Nodes
104.77	['Frontal_Association_Cortex' 'Insular_Cortex' 'Ventral_Orbital_Cortex' 'Caudomedial_Entorhinal_Cortex' 'Hippocampus' 'Parasubiculum' 'Piriform_Cortex' 'Globus_Pallidus' 'Striatum' 'Accumbens' 'Thalamus_Rest' 'Ventral_Thalamic_Nuclei' 'Superior_Colliculus' 'Anterior_Commisure' 'Optic_Tracts' 'Septum' 'Globus_Pallidus' 'Striatum' 'Thalamus_Rest' 'Ventral_Thalamic_Nuclei' 'Optic_Tracts']
137.11	['Frontal_Cortex_Area_3' 'Frontal_Association_Cortex' 'Dorsal_Intermediate_Entorhinal_Cortex' 'Posterolateral_Cortical_Amygdaloid_Area' 'Piriform_Cortex' 'Amygdalopiriform_Transition_Area' 'Preoptic_Telencephalon' 'Anterior_Commisure']
147.58	['Primary_Motor_Cortex' 'Secondary_Motor_Cortex' 'Primary_Somatosensory_CortexForelimb_Region']
154.17	['Frontal_Cortex_Area_3' 'Primary_Somatosensory_Cortex_Jaw_Region' 'Secondary_Somatosensory_Cortex' 'Primary_Visual_Cortex_Monocular_Area' 'Secondary_Visual_CortexLateral_Area' 'Corpus_Callosum']
160.82	['Caudomedial_Entorhinal_Cortex' 'Dorsolateral_Entorhinal_Cortex' 'Parasubiculum' 'Cerebellar_Cortex']
163.12	['Gigantocellular_Reticular_Nucleus' 'Parvicellular_Reticular_Nucleus_and_Principal_Sensory_Trigeminal_Nucleus' 'Gigantocellular_Reticular_Nucleus']
165.27	['Brain_Stem_Rest' 'Spinocerebellar_Tract']
166.3	['Parvicellular_Reticular_Nucleus_and_Principal_Sensory_Trigeminal_Nucleus' 'Spinal_Trigeminal_Nucleus']
167.69	['Ectorhinal_Cortex' 'Perirhinal_Cortex']
170.16	['Central_Gray' 'Vestibular_Nuclei']
170.34	['Hippocampus' 'Amygdala' 'Medial_Geniculate_Nucleus']
170.41	['Temporal_Association_Cortex' 'Dorsolateral_Entorhinal_Cortex' 'Ectorhinal_Cortex' 'Perirhinal_Cortex']
171.44	['Primary_Somatosensory_Cortex_Jaw_Region' 'Primary_Somatosensory_Cortex_Upper_Lip_Region']
Supplementary Table 2: Subnetworks for APOE2-4

### Sheet: HNOS2_mNos2
BIC	Nodes
165.27	['Secondary_Auditory_Cortex_Ventral_Part' 'Frontal_Association_Cortex' 'Secondary_Motor_Cortex' 'Secondary_Somatosensory_Cortex' 'Caudomedial_Entorhinal_Cortex' 'Hippocampus' 'Parasubiculum' 'Striatum' 'Thalamus_Rest' 'Superior_Colliculus' 'Brain_Stem_Rest' 'Parvicellular_Reticular_Nucleus_and_Principal_Sensory_Trigeminal_Nucleus' 'Spinal_Trigeminal_Nucleus' 'Gigantocellular_Reticular_Nucleus' 'C…
171.78	['Piriform_Cortex' 'Septum' 'Accumbens' 'Fimbria' 'Lateral_Olfactory_Tract' 'Piriform_Cortex' 'Septum' 'Amygdala']
181.78	['Fastigial_Medial_Nucleus_of_Cerebellum' 'Cerebellar_White_Matter']
186.27	['Fastigial_Medial_Nucleus_of_Cerebellum' 'Cerebellar_White_Matter']
216.81	['Insular_Cortex' 'Dorsolateral_Entorhinal_Cortex']
221.75	['Secondary_Somatosensory_Cortex' 'Temporal_Association_Cortex']
223.97	['Dorsal_Intermediate_Entorhinal_Cortex' 'Ventral_Intermediate_Entorhinal_Cortex']
224.47	['Pontine_Reticular_Nucleus' 'Dorsal_Tegmentum']
232.14	['Cerebellar_Cortex' 'Cerebellar_Cortex']
233	['Pontine_Reticular_NucleusOral' 'Dorsal_Tegmentum']
234.99	['Dorsolateral_Entorhinal_Cortex' 'Perirhinal_Cortex']
235.53	['Primary_Visual_Cortex_Binocular_Area' 'Primary_Visual_Cortex_Monocular_Area']
245.19	['Amygdala' 'Basal Lateral Amygdala']
250.86	['Insular_Cortex' 'Lateral_Orbital_Cortex']
Supplementary Table 2: Subnetworks for NOS
