## Supplementary material for "APOE, Immune Factors, Sex, and Diet Interact to Shape Brain Networks in Mouse Models of Aging": DataSet_S2

### Sheet: APOE
	Sub.Network	Region.Number	Region.Name	Sum.Absolute.Weights	Sum.Weights
1	1	15, 19, 29	Left Frontal_Association_Cortex, Left Primary_Motor_Cortex, Left Primary_Somatosensory_Cortex_Jaw_Region	0.0092376	0.0030792
2	2	42, 44, 54, 55	Left Caudomedial_Entorhinal_Cortex, Left Dorsolateral_Entorhinal_Cortex, Left Parasubiculum, Left Perirhinal_Cortex	0.0186444	0.00466111
3	3	43, 49, 57, 51, 60, 64, 209, 215, 217, 223, 228, 230, 203, 65, 66, 81, 118, 119, 224, 226, 231, 241, 284, 287, 291	Left Dorsal_Intermediate_Entorhinal_Cortex, Left Posterolateral_Cortical_Amygdaloid_Area, Left Piriform_Cortex, Left Hippocampus, Left Preoptic_Telencephalon, Left Striatum, Right Dorsal_Intermediate_Entorhinal_Cortex, Right Posterolateral_Cortical_Amygdaloid_Area, Right Hippocampus, Right Piriform_Cortex, Right Septum, Right Striatum, Right Primary_Visual_Cortex_Monocular_Area, Left Amygdala, Le…	0.109301	0.00437205
4	4	72, 238, 73, 239	Left Thalamus_Rest, Right Thalamus_Rest, Left Ventral_Thalamic_Nuclei, Right Ventral_Thalamic_Nuclei	0.0149155	0.00372888
5	5	100, 115	Left Central_Gray, Left Vestibular_Nuclei	0.00338678	0.00169339
6	6	89, 114, 116, 140, 282	Left Brain_Stem_Rest, Left Spinal_Trigeminal_Nucleus, Left Gigantocellular_Reticular_Nucleus, Left Medial_Longitudinal_Fasciculus_and_Tectospinal_Tract, Right Gigantocellular_Reticular_Nucleus	0.0156131	0.00312262
7	7	33, 37, 121	Left Secondary_Somatosensory_Cortex, Left Primary_Visual_Cortex_Monocular_Area, Left Corpus_Callosum	0.0106811	0.00356035
8	8	191, 198	Right Primary_Somatosensory_Cortex_Barrel_Field, Right Primary_Somatosensory_Cortex_Upper_Lip_Region	0.00344742	0.00172371
9	9	208, 210, 220, 257	Right Caudomedial_Entorhinal_Cortex, Right Dorsolateral_Entorhinal_Cortex, Right Parasubiculum, Right Cerebellar_Cortex	0.0164552	0.00411379
10	10	182, 219	Right Insular_Cortex, Right Ectorhinal_Cortex	0.00409249	0.00204625
11	11	59, 225	Left Hypothalamus, Right Hypothalamus	0.00540292	0.00270146
12	12	69, 235, 247	Left Periaquaductal_Grey, Right Periaquaductal_Grey, Right Superior_Colliculus	0.00796917	0.00265639
13	13	255, 306	Right Brain_Stem_Rest, Right Medial_Longitudinal_Fasciculus_and_Tectospinal_Tract	0.00444907	0.00222453
Supplementary Table3. Common Networks for APOE

### Sheet: AGE_APOE
	Sub.Network	Region.Number	Region.Name	Sum.Absolute.Weights	Sum.Weights
1	1	15, 29, 19, 32	Left Frontal_Association_Cortex, Left Primary_Somatosensory_Cortex_Jaw_Region, Left Primary_Motor_Cortex, Left Primary_Somatosensory_Cortex_Upper_Lip_Region	0.00930231	0.00232558
2	2	16, 17, 43, 44, 25, 57, 42, 51, 64, 208, 183, 209, 223, 91, 65, 66, 118, 125, 211, 232, 257, 284, 291, 313	Left Insular_Cortex, Left Lateral_Orbital_Cortex, Left Dorsal_Intermediate_Entorhinal_Cortex, Left Dorsolateral_Entorhinal_Cortex, Left Primary_Somatosensory_Cortex_Barrel_Field, Left Piriform_Cortex, Left Caudomedial_Entorhinal_Cortex, Left Hippocampus, Left Striatum, Right Caudomedial_Entorhinal_Cortex, Right Lateral_Orbital_Cortex, Right Dorsal_Intermediate_Entorhinal_Cortex, Right Piriform_Co…	0.0752325	0.00313469
3	3	59, 60, 225	Left Hypothalamus, Left Preoptic_Telencephalon, Right Hypothalamus	0.00641328	0.00213776
4	4	104, 107	Left Pontine_Reticular_NucleusOral, Left Dorsal_Tegmentum	0.00228803	0.00114401
5	5	33, 34, 36, 37, 121	Left Secondary_Somatosensory_Cortex, Left Temporal_Association_Cortex, Left Primary_Visual_Cortex_Binocular_Area, Left Primary_Visual_Cortex_Monocular_Area, Left Corpus_Callosum	0.00899524	0.00179905
6	6	116, 140	Left Gigantocellular_Reticular_Nucleus, Left Medial_Longitudinal_Fasciculus_and_Tectospinal_Tract	0.00308301	0.00154151
7	7	181, 182, 185, 195, 219	Right Frontal_Association_Cortex, Right Insular_Cortex, Right Primary_Motor_Cortex, Right Primary_Somatosensory_Cortex_Jaw_Region, Right Ectorhinal_Cortex	0.00967882	0.00193576
8	8	178, 200	Right Secondary_Auditory_Cortex_Ventral_Part, Right Temporal_Association_Cortex	0.0019938	0.000996901
9	9	228, 199, 202, 203, 217, 230, 287	Right Septum, Right Secondary_Somatosensory_Cortex, Right Primary_Visual_Cortex_Binocular_Area, Right Primary_Visual_Cortex_Monocular_Area, Right Hippocampus, Right Striatum, Right Corpus_Callosum	0.0138747	0.0019821
10	10	69, 235, 247	Left Periaquaductal_Grey, Right Periaquaductal_Grey, Right Superior_Colliculus	0.00642877	0.00214292
11	11	280, 282	Right Spinal_Trigeminal_Nucleus, Right Gigantocellular_Reticular_Nucleus	0.00321389	0.00160695
12	12	255, 306	Right Brain_Stem_Rest, Right Medial_Longitudinal_Fasciculus_and_Tectospinal_Tract	0.00250751	0.00125375
Supplementary Table3. Common Networks for age and APOE

### Sheet: Age_Sex_Diet
	Sub.Network	Region.Number	Region.Name	Sum.Absolute.Weights	Sum.Weights
1	1	15, 16, 17, 19, 29, 33	Left Frontal_Association_Cortex, Left Insular_Cortex, Left Lateral_Orbital_Cortex, Left Primary_Motor_Cortex, Left Primary_Somatosensory_Cortex_Jaw_Region, Left Secondary_Somatosensory_Cortex	0.0200702	0.00334504
2	2	42, 44, 49, 57, 54, 65, 125	Left Caudomedial_Entorhinal_Cortex, Left Dorsolateral_Entorhinal_Cortex, Left Posterolateral_Cortical_Amygdaloid_Area, Left Piriform_Cortex, Left Parasubiculum, Left Amygdala, Left Lateral_Olfactory_Tract	0.0232803	0.00332576
3	3	59, 60	Left Hypothalamus, Left Preoptic_Telencephalon	0.00431678	0.00215839
4	4	64, 66	Left Striatum, Left Accumbens	0.00290429	0.00145215
5	5	51, 72, 73, 78	Left Hippocampus, Left Thalamus_Rest, Left Ventral_Thalamic_Nuclei, Left Reticular_Nucleus_of_Thalamus	0.00908244	0.00227061
6	6	104, 113	Left Pontine_Reticular_NucleusOral, Left Pontine_Reticular_NucleusCaudal	0.00278573	0.00139287
7	7	99, 114, 116, 141, 162	Left Parvicellular_Reticular_Nucleus_and_Principal_Sensory_Trigeminal_Nucleus, Left Spinal_Trigeminal_Nucleus, Left Gigantocellular_Reticular_Nucleus, Left Spinocerebellar_Tract, Left IntermediateReticularNucleus	0.0122405	0.00244809
8	8	182, 178, 208, 200, 183, 210, 217, 223, 238, 91, 211, 219, 220, 230, 231, 244, 257, 291, 313	Right Insular_Cortex, Right Secondary_Auditory_Cortex_Ventral_Part, Right Caudomedial_Entorhinal_Cortex, Right Temporal_Association_Cortex, Right Lateral_Orbital_Cortex, Right Dorsolateral_Entorhinal_Cortex, Right Hippocampus, Right Piriform_Cortex, Right Thalamus_Rest, Left Cerebellar_Cortex, Right Medial_Entorhinal_Cortex, Right Ectorhinal_Cortex, Right Parasubiculum, Right Striatum, Right Amyg…	0.0637274	0.00335407
9	9	181, 185, 195	Right Frontal_Association_Cortex, Right Primary_Motor_Cortex, Right Primary_Somatosensory_Cortex_Jaw_Region	0.00646225	0.00215408
10	10	191, 198	Right Primary_Somatosensory_Cortex_Barrel_Field, Right Primary_Somatosensory_Cortex_Upper_Lip_Region	0.00433037	0.00216519
11	11	225, 226	Right Hypothalamus, Right Preoptic_Telencephalon	0.00424623	0.00212312
12	12	69, 235	Left Periaquaductal_Grey, Right Periaquaductal_Grey	0.00372947	0.00186474
13	13	110, 276	Left Pontine_Nucleus, Right Pontine_Nucleus	0.00313704	0.00156852
14	14	228, 286	Right Septum, Right Fimbria	0.00299923	0.00149962
15	15	282, 306, 307	Right Gigantocellular_Reticular_Nucleus, Right Medial_Longitudinal_Fasciculus_and_Tectospinal_Tract, Right Spinocerebellar_Tract	0.00766864	0.00255621
Supplementary Table3. Common Networks for age/sex/diet

### Sheet: All
	Sub.Network	Region.Number	Region.Name	Sum.Absolute.Weights	Sum.Weights
1	1	16, 17	Left Insular_Cortex, Left Lateral_Orbital_Cortex	0.00840574	0.00420287
2	2	15, 19, 29	Left Frontal_Association_Cortex, Left Primary_Motor_Cortex, Left Primary_Somatosensory_Cortex_Jaw_Region	0.0156411	0.00521369
3	3	42, 54	Left Caudomedial_Entorhinal_Cortex, Left Parasubiculum	0.0135969	0.00679843
4	4	44, 41, 43, 57, 49, 51, 64, 33, 37, 208, 183, 209, 210, 217, 223, 230, 91, 55, 65, 66, 118, 119, 121, 220, 231, 257, 284, 287, 291	Left Dorsolateral_Entorhinal_Cortex, Left Ventral_Orbital_Cortex, Left Dorsal_Intermediate_Entorhinal_Cortex, Left Piriform_Cortex, Left Posterolateral_Cortical_Amygdaloid_Area, Left Hippocampus, Left Striatum, Left Secondary_Somatosensory_Cortex, Left Primary_Visual_Cortex_Monocular_Area, Right Caudomedial_Entorhinal_Cortex, Right Lateral_Orbital_Cortex, Right Dorsal_Intermediate_Entorhinal_Cort…	0.223091	0.00769278
5	5	59, 225, 60, 226	Left Hypothalamus, Right Hypothalamus, Left Preoptic_Telencephalon, Right Preoptic_Telencephalon	0.0234684	0.0058671
6	6	72, 238, 73, 239	Left Thalamus_Rest, Right Thalamus_Rest, Left Ventral_Thalamic_Nuclei, Right Ventral_Thalamic_Nuclei	0.0238469	0.00596173
7	7	99, 114	Left Parvicellular_Reticular_Nucleus_and_Principal_Sensory_Trigeminal_Nucleus, Left Spinal_Trigeminal_Nucleus	0.00654773	0.00327387
8	8	89, 116, 141, 282	Left Brain_Stem_Rest, Left Gigantocellular_Reticular_Nucleus, Left Spinocerebellar_Tract, Right Gigantocellular_Reticular_Nucleus	0.02255	0.0056375
9	9	191, 198	Right Primary_Somatosensory_Cortex_Barrel_Field, Right Primary_Somatosensory_Cortex_Upper_Lip_Region	0.00843818	0.00421909
10	10	178, 182, 200, 219	Right Secondary_Auditory_Cortex_Ventral_Part, Right Insular_Cortex, Right Temporal_Association_Cortex, Right Ectorhinal_Cortex	0.0207491	0.00518727
11	11	69, 235, 247	Left Periaquaductal_Grey, Right Periaquaductal_Grey, Right Superior_Colliculus	0.0145537	0.00485124
12	12	228, 286	Right Septum, Right Fimbria	0.00653445	0.00326722
Supplementary Table3. Common Networks
