## Supplementary material for "APOE, Immune Factors, Sex, and Diet Interact to Shape Brain Networks in Mouse Models of Aging": DataSet_S3

### Sheet: Sheet1
MouseRegion	index	Abbreviation	Hemisphere	Level_1	Level_2	Level_3	Level_4		Subdivisions_7
Cingulate_Cortex_Area_24a	1	A24a	Left	1_forebrain	1_secondary_prosencephalon	1_isocortex	2_cingulate_cortex		1_isocortex
Cingulate_Cortex_Area_24a_prime	2	A24aPrime	Left	1_forebrain	1_secondary_prosencephalon	1_isocortex	2_cingulate_cortex		1_isocortex
Cingulate_Cortex_Area_24b	3	A24b	Left	1_forebrain	1_secondary_prosencephalon	1_isocortex	2_cingulate_cortex		1_isocortex
Cingulate_Cortex_Area_24b_prime	4	A24bPrime	Left	1_forebrain	1_secondary_prosencephalon	1_isocortex	2_cingulate_cortex		1_isocortex
Cingulate_Cortex_Area_29a	5	A29a	Left	1_forebrain	1_secondary_prosencephalon	1_isocortex	2_cingulate_cortex		1_isocortex
Cingulate_Cortex_Area_29b	6	A29b	Left	1_forebrain	1_secondary_prosencephalon	1_isocortex	2_cingulate_cortex		1_isocortex
Cingulate_Cortex_Area_29c	7	A29c	Left	1_forebrain	1_secondary_prosencephalon	1_isocortex	2_cingulate_cortex		1_isocortex
Cingulate_Cortex_Area_30	8	A30	Left	1_forebrain	1_secondary_prosencephalon	1_isocortex	2_cingulate_cortex		1_isocortex
Cingulate_Cortex_Area_32	9	A32	Left	1_forebrain	1_secondary_prosencephalon	1_isocortex	2_cingulate_cortex		1_isocortex
Primary_Auditory_Cortex	10	Au1	Left	1_forebrain	1_secondary_prosencephalon	1_isocortex	6_medial_pallium		1_isocortex
Secondary_Auditory_Cortex_Dorsal_Part	11	AuD	Left	1_forebrain	1_secondary_prosencephalon	1_isocortex	3_temporal_cortex		1_isocortex
Secondary_Auditory_Cortex_Ventral_Part	12	AuV	Left	1_forebrain	1_secondary_prosencephalon	1_isocortex	3_temporal_cortex		1_isocortex
Dorsolateral_Orbital_Cortex	13	DLO	Left	1_forebrain	1_secondary_prosencephalon	1_isocortex	1_frontal_cortex		1_isocortex
Frontal_Cortex_Area_3	14	Fr3	Left	1_forebrain	1_secondary_prosencephalon	1_isocortex	1_frontal_cortex		1_isocortex
Frontal_Association_Cortex	15	FrA	Left	1_forebrain	1_secondary_prosencephalon	1_isocortex	1_frontal_cortex		1_isocortex
Insular_Cortex	16	Ins	Left	1_forebrain	1_secondary_prosencephalon	1_isocortex	4_insular_cortex		1_isocortex
Lateral_Orbital_Cortex	17	LO	Left	1_forebrain	1_secondary_prosencephalon	1_isocortex	1_frontal_cortex		1_isocortex
Lateral_Parietal_Association_Cortex	18	LPtA	Left	1_forebrain	1_secondary_prosencephalon	1_isocortex	12_parietal_cortex		1_isocortex
Primary_Motor_Cortex	19	M1	Left	1_forebrain	1_secondary_prosencephalon	1_isocortex	1_frontal_cortex		1_isocortex
Secondary_Motor_Cortex	20	M2	Left	1_forebrain	1_secondary_prosencephalon	1_isocortex	12_parietal_cortex		1_isocortex
Medial_Orbital_Cortex	21	MO	Left	1_forebrain	1_secondary_prosencephalon	1_isocortex	1_frontal_cortex		1_isocortex
Medial_Parietal_Association_Cortex	22	MPtA	Left	1_forebrain	1_secondary_prosencephalon	1_isocortex	12_parietal_cortex		1_isocortex
Parietal_Cortex_Posterior_Area_Rostral_Part	23	PtPR	Left	1_forebrain	1_secondary_prosencephalon	1_isocortex	12_parietal_cortex		1_isocortex
Primary_Somatosensory_Cortex	24	S1	Left	1_forebrain	1_secondary_prosencephalon	1_isocortex	1_frontal_cortex		1_isocortex
Primary_Somatosensory_Cortex_Barrel_Field	25	S1BF	Left	1_forebrain	1_secondary_prosencephalon	1_isocortex	1_frontal_cortex		1_isocortex
Primary_Somatosensory_Cortex_Dysgranular_Zone	26	S1DZ	Left	1_forebrain	1_secondary_prosencephalon	1_isocortex	4_insular_cortex		1_isocortex
Primary_Somatosensory_CortexForelimb_Region	27	S1FL	Left	1_forebrain	1_secondary_prosencephalon	1_isocortex	1_frontal_cortex		1_isocortex
Primary_Somatosensory_Cortex_Hindlimb_Region	28	S1HL	Left	1_forebrain	1_secondary_prosencephalon	1_isocortex	1_frontal_cortex		1_isocortex
Primary_Somatosensory_Cortex_Jaw_Region	29	S1J	Left	1_forebrain	1_secondary_prosencephalon	1_isocortex	1_frontal_cortex		1_isocortex
Primary_Somatosensory_Cortex_Shoulder_Region	30	S1Sh	Left	1_forebrain	1_secondary_prosencephalon	1_isocortex	1_frontal_cortex		1_isocortex
Primary_Somatosensory_Cortex_Trunk_Region	31	S1Tr	Left	1_forebrain	1_secondary_prosencephalon	1_isocortex	1_frontal_cortex		1_isocortex
Primary_Somatosensory_Cortex_Upper_Lip_Region	32	S1ULp	Left	1_forebrain	1_secondary_prosencephalon	1_isocortex	1_frontal_cortex		1_isocortex
Secondary_Somatosensory_Cortex	33	S2	Left	1_forebrain	1_secondary_prosencephalon	1_isocortex	3_temporal_cortex		1_isocortex
Temporal_Association_Cortex	34	TeA	Left	1_forebrain	1_secondary_prosencephalon	1_isocortex	1_frontal_cortex		1_isocortex
Primary_Visual_Cortex	35	V1	Left	1_forebrain	1_secondary_prosencephalon	1_isocortex	13_occipital_cortex		1_isocortex
Primary_Visual_Cortex_Binocular_Area	36	V1B	Left	1_forebrain	1_secondary_prosencephalon	1_isocortex	13_occipital_cortex		1_isocortex
Primary_Visual_Cortex_Monocular_Area	37	V1M	Left	1_forebrain	1_secondary_prosencephalon	1_isocortex	13_occipital_cortex		1_isocortex
Secondary_Visual_CortexLateral_Area	38	V2L	Left	1_forebrain	1_secondary_prosencephalon	1_isocortex	13_occipital_cortex		1_isocortex
Secondary_Visual_Cortex_Mediolateral_Area	39	V2ML	Left	1_forebrain	1_secondary_prosencephalon	1_isocortex	13_occipital_cortex		1_isocortex
Secondary_Visual_Cortex_Mediomedial_Area	40	V2MM	Left	1_forebrain	1_secondary_prosencephalon	1_isocortex	13_occipital_cortex		1_isocortex
Ventral_Orbital_Cortex	41	VO	Left	1_forebrain	1_secondary_prosencephalon	1_isocortex	1_frontal_cortex		1_isocortex
Caudomedial_Entorhinal_Cortex	42	CEnt	Left	1_forebrain	1_secondary_prosencephalon	4_dorsal_pallium	3_temporal_cortex		2_pallium
Dorsal_Intermediate_Entorhinal_Cortex	43	DIEnt	Left	1_forebrain	1_secondary_prosencephalon	4_dorsal_pallium	3_temporal_cortex		2_pallium
Dorsolateral_Entorhinal_Cortex	44	DLEnt	Left	1_forebrain	1_secondary_prosencephalon	4_dorsal_pallium	3_temporal_cortex		2_pallium
Medial_Entorhinal_Cortex	45	MEnt	Left	1_forebrain	1_secondary_prosencephalon	4_dorsal_pallium	3_temporal_cortex		2_pallium
Ventral_Intermediate_Entorhinal_Cortex	46	VIEnt	Left	1_forebrain	1_secondary_prosencephalon	4_dorsal_pallium	3_temporal_cortex		2_pallium
Claustrum	47	Cl	Left	1_forebrain	1_secondary_prosencephalon	2_lateral_pallium	7_lateral_pallium		2_pallium
Dorsal_Claustrum	48	DCl	Left	1_forebrain	1_secondary_prosencephalon	2_lateral_pallium	7_lateral_pallium		2_pallium
Posterolateral_Cortical_Amygdaloid_Area	49	PLCo	Left	1_forebrain	1_secondary_prosencephalon	2_lateral_pallium	8_pallial_and_subpallial_amygdala		2_pallium
Ventral_Claustrum	50	VCl	Left	1_forebrain	1_secondary_prosencephalon	2_lateral_pallium	7_lateral_pallium		2_pallium
Hippocampus	51	Hc	Left	1_forebrain	1_secondary_prosencephalon	3_medial_pallium	6_medial_pallium		2_pallium
Dorsal_Tenia_Tecta	52	DTT	Left	1_forebrain	1_secondary_prosencephalon	3_medial_pallium	6_medial_pallium		2_pallium
Ectorhinal_Cortex	53	Ect	Left	1_forebrain	1_secondary_prosencephalon	3_medial_pallium	3_temporal_cortex		2_pallium
Parasubiculum	54	PaS	Left	1_forebrain	1_secondary_prosencephalon	3_medial_pallium	6_medial_pallium		2_pallium
Perirhinal_Cortex	55	PRh	Left	1_forebrain	1_secondary_prosencephalon	3_medial_pallium	3_temporal_cortex		2_pallium
Presubiculum	56	PrS	Left	1_forebrain	1_secondary_prosencephalon	3_medial_pallium	6_medial_pallium		2_pallium
Piriform_Cortex	57	Pir	Left	1_forebrain	1_secondary_prosencephalon	5_ventral_pallium	12_lateral_pallium		2_pallium
Amygdalopiriform_Transition_Area	58	APir	Left	1_forebrain	1_secondary_prosencephalon	5_ventral_pallium	15_pallium		2_pallium
Hypothalamus	59	Hyp	Left	1_forebrain	1_secondary_prosencephalon	8_rostral_secondary_prosencephalon	5_hypothalamus		4_diencephalon
Preoptic_Telencephalon	60	Preopt	Left	1_forebrain	1_secondary_prosencephalon	8_rostral_secondary_prosencephalon	6_medial_pallium		2_pallium
Subthalamic_Nucleus	61	Sthal	Left	1_forebrain	1_secondary_prosencephalon	8_caudal_secondary_prosencephalon	5_hypothalamus		4_diencephalon
Septum	62	SPT	Left	1_forebrain	1_secondary_prosencephalon	6_subpallium	8_subpallial_amygdala		3_subpallium
Globus_Pallidus	63	GP	Left	1_forebrain	1_secondary_prosencephalon	6_subpallium	9_pallidum		3_subpallium
Striatum	64	CPu	Left	1_forebrain	1_secondary_prosencephalon	6_subpallium	10_subpallial_septum		3_subpallium
Amygdala	65	Amy	Left	1_forebrain	1_secondary_prosencephalon	6_subpallium	9_pallidum		3_subpallium
Accumbens	66	Acb	Left	1_forebrain	1_secondary_prosencephalon	6_subpallium	14_striatum		3_subpallium
Bed_Nucleus_of_the_Stria_Terminalis	67	BNst	Left	1_forebrain	1_secondary_prosencephalon	6_subpallium	8_pallial_and_subpallial_amygdala		3_subpallium
Ventral_Pallidum	68	Vpal	Left	1_forebrain	1_secondary_prosencephalon	6_subpallium	11_paraseptal_subpallium		3_subpallium
Periaquaductal_Grey	69	PAG	Left	1_forebrain	2_diencephalon	p1	15_pretectum		4_diencephalon
Anterior_Pretectal_Nucleus	70	APT	Left	1_forebrain	2_diencephalon	p1	15_pretectum		4_diencephalon
Ventral_Tegmental_Area	71	VTA	Left	1_forebrain	2_diencephalon	p1	18_tegmentum		4_diencephalon
Thalamus_Rest	72	Thal_R	Left	1_forebrain	2_diencephalon	p2	17_thalamus		4_diencephalon
Ventral_Thalamic_Nuclei	73	VT	Left	1_forebrain	2_diencephalon	p2	17_thalamus		4_diencephalon
Latero_Dorsal_Nucleus_of_Thalamus	74	LDNT	Left	1_forebrain	2_diencephalon	p2	17_thalamus		4_diencephalon
Medial_Geniculate_Nucleus	75	MGN	Left	1_forebrain	2_diencephalon	p2	17_thalamus		4_diencephalon
Lateral_Geniculate_Nucleus	76	LGN	Left	1_forebrain	2_diencephalon	p2	17_thalamus		4_diencephalon
Zona_Incerta	77	ZI	Left	1_forebrain	2_diencephalon	p3	16_prethalamus		4_diencephalon
Reticular_Nucleus_of_Thalamus	78	RTN	Left	1_forebrain	2_diencephalon	p3	17_thalamus		4_diencephalon
Subbrachial_Nucleus_and_Peripeduncular_Nucleus	79	Sub_PP	Left	1_forebrain	2_diencephalon	p3	3_middbrain_tectum		4_diencephalon
Deep_Mesencephalic_Nuclei	80	DpMe	Left	2_midbrain	combo	p1	1_pretectal_tegmentum		4_diencephalon
Superior_Colliculus	81	SC	Left	2_midbrain	m1	m1	3_middbrain_tectum		5_midbrain
Inferior_Colliculus	82	IC	Left	2_midbrain	m1	m1	3_middbrain_tectum		5_midbrain
Substantia_Nigra	83	SN	Left	2_midbrain	m1	m1	2_midbrain_tegmentum		5_midbrain
Red_Nucleus_Parvicellular	84	RPC	Left	1_forebrain	2_diencephalon	p1	16_pretectal_tegmentum		5_midbrain
Midbrain_Reticular_Nucleus	85	MRN	Left	2_midbrain	m1	m1	3_middbrain_tectum		5_midbrain
Rostral_Linear_Nucleus	86	RI	Left	2_midbrain	m1	m1	2_midbrain_tegmentum		5_midbrain
Cuneiform_Nucleus	87	Cn	Left	2_midbrain	m2	m2	3_midbrain_tectum		5_midbrain
Precuneiform_Nucleus	88	PrCn	Left	2_midbrain	m2	m2	3_midbrain_tectum		5_midbrain
Brain_Stem_Rest	89	BS_R	Left	3_hindbrain	combo	combo	5_combo		6_hindbrain
Interpeduncular_Nucleus	90	Iped	Left	3_hindbrain	1_prepontine_hindbrain	isthmus	1_pons		6_hindbrain
Cerebellar_Cortex	91	Cb_1_10	Left	3_hindbrain	1_prepontine_hindbrain	isthmus	2_cerebellum		6_hindbrain
Dentate_(Lateral)_Nucleus_of_Cerebellum	92	Den	Left	3_hindbrain	1_prepontine_hindbrain	isthmus	2_cerebellum		6_hindbrain
Interposed_Nucleus_of_Cerebellum	93	Int	Left	3_hindbrain	1_prepontine_hindbrain	isthmus	2_cerebellum		6_hindbrain
Fastigial_Medial_Dorsolateral_Nucleus_of_Cerebellum	94	FasDL	Left	3_hindbrain	1_prepontine_hindbrain	isthmus	2_cerebellum		6_hindbrain
Fastigial_Medial_Nucleus_of_Cerebellum	95	FasMed	Left	3_hindbrain	1_prepontine_hindbrain	isthmus	2_cerebellum		6_hindbrain
Ventral_Lateral_Lemniscus_Nucleus	96	Vll	Left	3_hindbrain	1_prepontine_hindbrain	isthmus	3_pontomedullary_hindbrain		6_hindbrain
Parabrachial_Nucleus	97	ParB	Left	3_hindbrain	1_prepontine_hindbrain	isthmus	3_pontomedullary_hindbrain		6_hindbrain
Parabrachial_Medial_Nucleus_and_Koelliker_Fuse_Nucleus	98	KF	Left	3_hindbrain	1_prepontine_hindbrain	isthmus	3_pontomedullary_hindbrain		6_hindbrain
Parvicellular_Reticular_Nucleus_and_Principal_Sensory_Trigeminal_Nucleus	99	PCRt	Left	3_hindbrain	1_prepontine_hindbrain	r1_and_r2	3_pontomedullary_hindbrain		6_hindbrain
Central_Gray	100	CG	Left	3_hindbrain	1_prepontine_hindbrain	r1	1_pons		6_hindbrain
Pedunculotegmental_Medial_Paralemniscial_and_Supratrigemnial_Nuclei	101	Su5	Left	3_hindbrain	1_prepontine_hindbrain	r1	3_pontomedullary_hindbrain		6_hindbrain
Motor_Root_of_Trigeminal_Nerve	102	m5	Left	4_white_matter_tracts	hindbrain_white_matter	axial_hindbrain_white_matter	white_matter		6_hindbrain
Trigeminal_Motor_Nucleus	103	5N	Left	3_hindbrain	1_prepontine_hindbrain	r2	3_pontomedullary_hindbrain		6_hindbrain
Pontine_Reticular_NucleusOral	104	PnO	Left	3_hindbrain	1_prepontine_hindbrain	r2	3_pontomedullary_hindbrain		6_hindbrain
Raphe_Nucleus	105	Raph	Left	3_hindbrain	1_prepontine_hindbrain	r1_and_r2	3_pontomedullary_hindbrain		6_hindbrain
Trigeminal_Sensory_Nucleus	106	Pr5	Left	3_hindbrain	1_prepontine_hindbrain	r1_and_r2	3_pontomedullary_hindbrain		6_hindbrain
Dorsal_Tegmentum	107	DTg	Left	3_hindbrain	1_prepontine_hindbrain	r1_and_r2	1_pons		6_hindbrain
Tegmental_Nucleus	108	Tg	Left	3_hindbrain	2_pontine_hindbrain	r1	1_pons		6_hindbrain
Cochlear_Nucleus	109	CoN	Left	3_hindbrain	2_pontine_hindbrain	r3	1_pons		6_hindbrain
Pontine_Nucleus	110	Pn	Left	3_hindbrain	2_pontine_hindbrain	r3_and_r4	1_pons		6_hindbrain
Reticulotegmental_Nucleus_of_Pons	111	RTg	Left	3_hindbrain	2_pontine_hindbrain	r3_and_r4	1_pons		6_hindbrain
Olivary_Complex	112	Oliv	Left	3_hindbrain	3_pontomedullary_hindbrain	r5	1_pons		6_hindbrain
Pontine_Reticular_NucleusCaudal	113	PnC	Left	3_hindbrain	3_pontomedullary_hindbrain	r5	1_pons		6_hindbrain
Spinal_Trigeminal_Nucleus	114	Sp5	Left	3_hindbrain	3_pontomedullary_hindbrain	r3_to_r11	1_pons		6_hindbrain
Vestibular_Nuclei	115	Ve	Left	3_hindbrain	3_pontomedullary_hindbrain	r3_to_r9	1_pons		6_hindbrain
Gigantocellular_Reticular_Nucleus	116	Gi	Left	3_hindbrain	4_medullary_hindbrain	r6_to_r10	4_medulla		6_hindbrain
Cuneate_Nucleus	117	Cu	Left	3_hindbrain	4_medullary_hindbrain	r9_to_r10	4_medulla		6_hindbrain
Anterior_Commisure	118	ac	Left	4_white_matter_tracts	forebrain_white_matter	prosencephalon_white_matter	white_matter		7_whitematter
Optic_Tracts	119	ot	Left	4_white_matter_tracts	forebrain_white_matter	prosencephalon_white_matter	white_matter		7_whitematter
Fimbria	120	fi	Left	4_white_matter_tracts	forebrain_white_matter	prosencephalon_white_matter	white_matter		7_whitematter
Corpus_Callosum	121	cc	Left	4_white_matter_tracts	forebrain_white_matter	prosencephalon_white_matter	white_matter		7_whitematter
Fornix	122	fx	Left	4_white_matter_tracts	forebrain_white_matter	prosencephalon_white_matter	white_matter		7_whitematter
Stria_Terminalis	123	st	Left	4_white_matter_tracts	forebrain_white_matter	prosencephalon_white_matter	white_matter		7_whitematter
Cingulum	124	cg	Left	4_white_matter_tracts	forebrain_white_matter	prosencephalon_white_matter	white_matter		7_whitematter
Lateral_Olfactory_Tract	125	lo	Left	4_white_matter_tracts	forebrain_white_matter	prosencephalon_white_matter	white_matter		7_whitematter
Ventral_Hippocampal_Commissure	126	vhc	Left	4_white_matter_tracts	forebrain_white_matter	prosencephalon_white_matter	white_matter		7_whitematter
Internal_Capsule	127	ic	Left	4_white_matter_tracts	forebrain_white_matter	diencephalon_white_matter	white_matter		7_whitematter
Fasciculus_Retroflexus	128	fr	Left	4_white_matter_tracts	forebrain_white_matter	diencephalon_white_matter	white_matter		7_whitematter
Stria_Medularis	129	sm	Left	4_white_matter_tracts	forebrain_white_matter	diencephalon_white_matter	white_matter		7_whitematter
Mamillothalamic_Tract	130	mt	Left	4_white_matter_tracts	forebrain_white_matter	diencephalon_white_matter	white_matter		7_whitematter
Posterior_Commissure	131	pc	Left	4_white_matter_tracts	forebrain_white_matter	diencephalon_white_matter	white_matter		7_whitematter
Brachium_of_Superior_Colliculus	132	bsc	Left	4_white_matter_tracts	midbrain_white_matter	colliculi_white_matter	white_matter		7_whitematter
Cerebral_Peduncle	133	cp	Left	4_white_matter_tracts	midbrain_white_matter	other_midbrain_white_matter	white_matter		7_whitematter
Lateral_Lemniscus	134	ll	Left	4_white_matter_tracts	hindbrain_white_matter	axial_hindbrain_white_matter	white_matter		7_whitematter
Spinal_Trigeminal_Nerve	135	sp5	Left	4_white_matter_tracts	hindbrain_white_matter	axial_hindbrain_white_matter	white_matter		7_whitematter
Pyramidal_Tract	136	py	Left	4_white_matter_tracts	hindbrain_white_matter	axial_hindbrain_white_matter	white_matter		7_whitematter
Vestibulocochlear_Nerve	137	n8	Left	4_white_matter_tracts	hindbrain_white_matter	axial_hindbrain_white_matter	white_matter		7_whitematter
Facial_Nerve	138	n7	Left	4_white_matter_tracts	hindbrain_white_matter	axial_hindbrain_white_matter	white_matter		7_whitematter
Longitudinal_Fasciculus_of_Pons	139	lfp	Left	4_white_matter_tracts	hindbrain_white_matter	axial_hindbrain_white_matter	white_matter		7_whitematter
Medial_Longitudinal_Fasciculus_and_Tectospinal_Tract	140	mlf_ts	Left	4_white_matter_tracts	hindbrain_white_matter	axial_hindbrain_white_matter	white_matter		7_whitematter
Spinocerebellar_Tract	141	sc	Left	4_white_matter_tracts	hindbrain_white_matter	axial_hindbrain_white_matter	white_matter		7_whitematter
Medial_Lemniscus	142	ml	Left	4_white_matter_tracts	hindbrain_white_matter	axial_hindbrain_white_matter	white_matter		7_whitematter
Ventral_Spinocerebellar_Tract	143	vsc	Left	4_white_matter_tracts	hindbrain_white_matter	axial_hindbrain_white_matter	white_matter		7_whitematter
Middle_Cerebellar_Peduncle	144	mcp	Left	4_white_matter_tracts	hindbrain_white_matter	cerebellar_white_matter	white_matter		7_whitematter
Superior_Cerebellar_Peduncle	145	scp	Left	4_white_matter_tracts	hindbrain_white_matter	cerebellar_white_matter	white_matter		7_whitematter
Inferior_Cerebellar_Peduncle	146	icp_oc_tz	Left	4_white_matter_tracts	hindbrain_white_matter	cerebellar_white_matter	white_matter		7_whitematter
Cerebellar_White_Matter	147	cbw	Left	4_white_matter_tracts	hindbrain_white_matter	cerebellar_white_matter	white_matter		7_whitematter
Lateral_Ventricle	148	LV	Left	5_ventricular_system	forebrain	forebrain_CSF	cerebrospinal_fluid		8_CSF
Cingulate_Cortex_Area_25	149	A25	Left	1_forebrain	1_secondary_prosencephalon	1_isocortex	2_cingulate_cortex		1_isocortex
Dorsal_Acustic_Stria	150	das	Left	4_white_matter_tracts	pontine_hindbrain	axial_hindbrain_white_matter	white_matter		7_whitematter
Postsubiculum	151	Post	Left	1_forebrain	1_secondary_prosencephalon	3_medial_pallium	6_medial_pallium		2_pallium
Ventricular_System_4thVentricle	152	4V	Left	5_ventricular_system	hindbrain	hindbrain_CSF	cerebrospinal_fluid		8_CSF
Microcellular_Tegmental_Nucleus	153	MiTg	Left	3_hindbrain	1_prepontine_hindbrain	isthmus	3_pontomedullary_hindbrain		6_hindbrain
Pretectal_Nucleus	154	PT	Left	1_forebrain	2_diencephalon	p1	15_pretectum		4_diencephalon
Latero_Dorsal_Thalamic_Nucleus_Ventro_Lateral	155	LDVL	Left	1_forebrain	2_diencephalon	p2	17_thalamus		4_diencephalon
Latero_Posterior_Nuclei_of_Thalamus	156	LP	Left	1_forebrain	2_diencephalon	p2	17_thalamus		4_diencephalon
Anterior_Thalamic_Nuclei	157	Athal	Left	1_forebrain	2_diencephalon	p2	17_thalamus		4_diencephalon
Red_Nucleus_Magnocellular	158	RMC	Left	2_midbrain	m1	m1	1_pretectal_tegmentum		4_diencephalon
Pararubral_Nucleus	159	PaR	Left	2_midbrain	m1	p1_and_m1_and_m2	2_midbrain_tegmentum		5_midbrain
Retro_Rubral_Field	160	RR	Left	3_hindbrain	1_prepontine_hindbrain	isthmus	3_pontomedullary_hindbrain		6_hindbrain
Cerebrospinal_fluid	161	CSF	Left	5_ventricular_system	combo	combo	CSF		8_CSF
IntermediateReticularNucleus	162	IRN	Left	3_hindbrain	pontine_hindbrain		axial_hindbrain_white_matter		6_hindbrain
PosteriorDorsal_ParaventricularMedialParvicellular_Posterior_LateralHypothalamus	163	PvLH	Left	1_forebrain	1_secondary_prosencephalon	8_rostral_secondary_prosencephalon	5_hypothalamus		4_diencephalon
Prerubral_Forel	164	PR_p3Tg_L	Left	1_forebrain	2_diencephalon	p2_and_p3	17_thalamus		4_diencephalon
PVG_of_Hypothalamus	165	PVG	Left	1_forebrain	1_secondary_prosencephalon	8_rostral_secondary_prosencephalon	5_hypothalamus		4_diencephalon
Basal Lateral Amygdala	166	BLA	Left	1_forebrain	1_secondary_prosencephalon	6_subpallium	8_pallial_and_subpallial_amygdala		2_pallium
Cingulate_Cortex_Area_24a	167	A24a	Right	1_forebrain	1_secondary_prosencephalon	1_isocortex	2_cingulate_cortex		1_isocortex
Cingulate_Cortex_Area_24a_prime	168	A24aPrime	Right	1_forebrain	1_secondary_prosencephalon	1_isocortex	2_cingulate_cortex		1_isocortex
Cingulate_Cortex_Area_24b	169	A24b	Right	1_forebrain	1_secondary_prosencephalon	1_isocortex	2_cingulate_cortex		1_isocortex
Cingulate_Cortex_Area_24b_prime	170	A24bPrime	Right	1_forebrain	1_secondary_prosencephalon	1_isocortex	2_cingulate_cortex		1_isocortex
Cingulate_Cortex_Area_29a	171	A29a	Right	1_forebrain	1_secondary_prosencephalon	1_isocortex	2_cingulate_cortex		1_isocortex
Cingulate_Cortex_Area_29b	172	A29b	Right	1_forebrain	1_secondary_prosencephalon	1_isocortex	2_cingulate_cortex		1_isocortex
Cingulate_Cortex_Area_29c	173	A29c	Right	1_forebrain	1_secondary_prosencephalon	1_isocortex	2_cingulate_cortex		1_isocortex
Cingulate_Cortex_Area_30	174	A30	Right	1_forebrain	1_secondary_prosencephalon	1_isocortex	2_cingulate_cortex		1_isocortex
Cingulate_Cortex_Area_32	175	A32	Right	1_forebrain	1_secondary_prosencephalon	1_isocortex	2_cingulate_cortex		1_isocortex
Primary_Auditory_Cortex	176	Au1	Right	1_forebrain	1_secondary_prosencephalon	1_isocortex	6_medial_pallium		1_isocortex
Secondary_Auditory_Cortex_Dorsal_Part	177	AuD	Right	1_forebrain	1_secondary_prosencephalon	1_isocortex	3_temporal_cortex		1_isocortex
Secondary_Auditory_Cortex_Ventral_Part	178	AuV	Right	1_forebrain	1_secondary_prosencephalon	1_isocortex	3_temporal_cortex		1_isocortex
Dorsolateral_Orbital_Cortex	179	DLO	Right	1_forebrain	1_secondary_prosencephalon	1_isocortex	1_frontal_cortex		1_isocortex
Frontal_Cortex_Area_3	180	Fr3	Right	1_forebrain	1_secondary_prosencephalon	1_isocortex	1_frontal_cortex		1_isocortex
Frontal_Association_Cortex	181	FrA	Right	1_forebrain	1_secondary_prosencephalon	1_isocortex	1_frontal_cortex		1_isocortex
Insular_Cortex	182	Ins	Right	1_forebrain	1_secondary_prosencephalon	1_isocortex	4_insular_cortex		1_isocortex
Lateral_Orbital_Cortex	183	LO	Right	1_forebrain	1_secondary_prosencephalon	1_isocortex	1_frontal_cortex		1_isocortex
Lateral_Parietal_Association_Cortex	184	LPtA	Right	1_forebrain	1_secondary_prosencephalon	1_isocortex	12_parietal_cortex		1_isocortex
Primary_Motor_Cortex	185	M1	Right	1_forebrain	1_secondary_prosencephalon	1_isocortex	1_frontal_cortex		1_isocortex
Secondary_Motor_Cortex	186	M2	Right	1_forebrain	1_secondary_prosencephalon	1_isocortex	12_parietal_cortex		1_isocortex
Medial_Orbital_Cortex	187	MO	Right	1_forebrain	1_secondary_prosencephalon	1_isocortex	1_frontal_cortex		1_isocortex
Medial_Parietal_Association_Cortex	188	MPtA	Right	1_forebrain	1_secondary_prosencephalon	1_isocortex	12_parietal_cortex		1_isocortex
Parietal_Cortex_Posterior_Area_Rostral_Part	189	PtPR	Right	1_forebrain	1_secondary_prosencephalon	1_isocortex	12_parietal_cortex		1_isocortex
Primary_Somatosensory_Cortex	190	S1	Right	1_forebrain	1_secondary_prosencephalon	1_isocortex	1_frontal_cortex		1_isocortex
Primary_Somatosensory_Cortex_Barrel_Field	191	S1BF	Right	1_forebrain	1_secondary_prosencephalon	1_isocortex	1_frontal_cortex		1_isocortex
Primary_Somatosensory_Cortex_Dysgranular_Zone	192	S1DZ	Right	1_forebrain	1_secondary_prosencephalon	1_isocortex	4_insular_cortex		1_isocortex
Primary_Somatosensory_CortexForelimb_Region	193	S1FL	Right	1_forebrain	1_secondary_prosencephalon	1_isocortex	1_frontal_cortex		1_isocortex
Primary_Somatosensory_Cortex_Hindlimb_Region	194	S1HL	Right	1_forebrain	1_secondary_prosencephalon	1_isocortex	1_frontal_cortex		1_isocortex
Primary_Somatosensory_Cortex_Jaw_Region	195	S1J	Right	1_forebrain	1_secondary_prosencephalon	1_isocortex	1_frontal_cortex		1_isocortex
Primary_Somatosensory_Cortex_Shoulder_Region	196	S1Sh	Right	1_forebrain	1_secondary_prosencephalon	1_isocortex	1_frontal_cortex		1_isocortex
Primary_Somatosensory_Cortex_Trunk_Region	197	S1Tr	Right	1_forebrain	1_secondary_prosencephalon	1_isocortex	1_frontal_cortex		1_isocortex
Primary_Somatosensory_Cortex_Upper_Lip_Region	198	S1ULp	Right	1_forebrain	1_secondary_prosencephalon	1_isocortex	1_frontal_cortex		1_isocortex
Secondary_Somatosensory_Cortex	199	S2	Right	1_forebrain	1_secondary_prosencephalon	1_isocortex	3_temporal_cortex		1_isocortex
Temporal_Association_Cortex	200	TeA	Right	1_forebrain	1_secondary_prosencephalon	1_isocortex	1_frontal_cortex		1_isocortex
Primary_Visual_Cortex	201	V1	Right	1_forebrain	1_secondary_prosencephalon	1_isocortex	13_occipital_cortex		1_isocortex
Primary_Visual_Cortex_Binocular_Area	202	V1B	Right	1_forebrain	1_secondary_prosencephalon	1_isocortex	13_occipital_cortex		1_isocortex
Primary_Visual_Cortex_Monocular_Area	203	V1M	Right	1_forebrain	1_secondary_prosencephalon	1_isocortex	13_occipital_cortex		1_isocortex
Secondary_Visual_CortexLateral_Area	204	V2L	Right	1_forebrain	1_secondary_prosencephalon	1_isocortex	13_occipital_cortex		1_isocortex
Secondary_Visual_Cortex_Mediolateral_Area	205	V2ML	Right	1_forebrain	1_secondary_prosencephalon	1_isocortex	13_occipital_cortex		1_isocortex
Secondary_Visual_Cortex_Mediomedial_Area	206	V2MM	Right	1_forebrain	1_secondary_prosencephalon	1_isocortex	13_occipital_cortex		1_isocortex
Ventral_Orbital_Cortex	207	VO	Right	1_forebrain	1_secondary_prosencephalon	1_isocortex	1_frontal_cortex		1_isocortex
Caudomedial_Entorhinal_Cortex	208	CEnt	Right	1_forebrain	1_secondary_prosencephalon	4_dorsal_pallium	3_temporal_cortex		2_pallium
Dorsal_Intermediate_Entorhinal_Cortex	209	DIEnt	Right	1_forebrain	1_secondary_prosencephalon	4_dorsal_pallium	3_temporal_cortex		2_pallium
Dorsolateral_Entorhinal_Cortex	210	DLEnt	Right	1_forebrain	1_secondary_prosencephalon	4_dorsal_pallium	3_temporal_cortex		2_pallium
Medial_Entorhinal_Cortex	211	MEnt	Right	1_forebrain	1_secondary_prosencephalon	4_dorsal_pallium	3_temporal_cortex		2_pallium
Ventral_Intermediate_Entorhinal_Cortex	212	VIEnt	Right	1_forebrain	1_secondary_prosencephalon	4_dorsal_pallium	3_temporal_cortex		2_pallium
Claustrum	213	Cl	Right	1_forebrain	1_secondary_prosencephalon	2_lateral_pallium	7_lateral_pallium		2_pallium
Dorsal_Claustrum	214	DCl	Right	1_forebrain	1_secondary_prosencephalon	2_lateral_pallium	7_lateral_pallium		2_pallium
Posterolateral_Cortical_Amygdaloid_Area	215	PLCo	Right	1_forebrain	1_secondary_prosencephalon	2_lateral_pallium	8_pallial_and_subpallial_amygdala		2_pallium
Ventral_Claustrum	216	VCl	Right	1_forebrain	1_secondary_prosencephalon	2_lateral_pallium	7_lateral_pallium		2_pallium
Hippocampus	217	Hc	Right	1_forebrain	1_secondary_prosencephalon	3_medial_pallium	6_medial_pallium		2_pallium
Dorsal_Tenia_Tecta	218	DTT	Right	1_forebrain	1_secondary_prosencephalon	3_medial_pallium	6_medial_pallium		2_pallium
Ectorhinal_Cortex	219	Ect	Right	1_forebrain	1_secondary_prosencephalon	3_medial_pallium	3_temporal_cortex		2_pallium
Parasubiculum	220	PaS	Right	1_forebrain	1_secondary_prosencephalon	3_medial_pallium	6_medial_pallium		2_pallium
Perirhinal_Cortex	221	PRh	Right	1_forebrain	1_secondary_prosencephalon	3_medial_pallium	3_temporal_cortex		2_pallium
Presubiculum	222	PrS	Right	1_forebrain	1_secondary_prosencephalon	3_medial_pallium	6_medial_pallium		2_pallium
Piriform_Cortex	223	Pir	Right	1_forebrain	1_secondary_prosencephalon	5_ventral_pallium	12_lateral_pallium		2_pallium
Amygdalopiriform_Transition_Area	224	APir	Right	1_forebrain	1_secondary_prosencephalon	5_ventral_pallium	15_pallium		2_pallium
Hypothalamus	225	Hyp	Right	1_forebrain	1_secondary_prosencephalon	8_rostral_secondary_prosencephalon	5_hypothalamus		4_diencephalon
Preoptic_Telencephalon	226	Preopt	Right	1_forebrain	1_secondary_prosencephalon	8_rostral_secondary_prosencephalon	6_medial_pallium		2_pallium
Subthalamic_Nucleus	227	Sthal	Right	1_forebrain	1_secondary_prosencephalon	8_caudal_secondary_prosencephalon	5_hypothalamus		4_diencephalon
Septum	228	SPT	Right	1_forebrain	1_secondary_prosencephalon	6_subpallium	8_subpallial_amygdala		3_subpallium
Globus_Pallidus	229	GP	Right	1_forebrain	1_secondary_prosencephalon	6_subpallium	9_pallidum		3_subpallium
Striatum	230	CPu	Right	1_forebrain	1_secondary_prosencephalon	6_subpallium	10_subpallial_septum		3_subpallium
Amygdala	231	Amy	Right	1_forebrain	1_secondary_prosencephalon	6_subpallium	9_pallidum		3_subpallium
Accumbens	232	Acb	Right	1_forebrain	1_secondary_prosencephalon	6_subpallium	14_striatum		3_subpallium
Bed_Nucleus_of_the_Stria_Terminalis	233	BNst	Right	1_forebrain	1_secondary_prosencephalon	6_subpallium	8_pallial_and_subpallial_amygdala		3_subpallium
Ventral_Pallidum	234	Vpal	Right	1_forebrain	1_secondary_prosencephalon	6_subpallium	11_paraseptal_subpallium		3_subpallium
Periaquaductal_Grey	235	PAG	Right	1_forebrain	2_diencephalon	p1	15_pretectum		4_diencephalon
Anterior_Pretectal_Nucleus	236	APT	Right	1_forebrain	2_diencephalon	p1	15_pretectum		4_diencephalon
Ventral_Tegmental_Area	237	VTA	Right	1_forebrain	2_diencephalon	p1	18_tegmentum		4_diencephalon
Thalamus_Rest	238	Thal_R	Right	1_forebrain	2_diencephalon	p2	17_thalamus		4_diencephalon
Ventral_Thalamic_Nuclei	239	VT	Right	1_forebrain	2_diencephalon	p2	17_thalamus		4_diencephalon
Latero_Dorsal_Nucleus_of_Thalamus	240	LDNT	Right	1_forebrain	2_diencephalon	p2	17_thalamus		4_diencephalon
Medial_Geniculate_Nucleus	241	MGN	Right	1_forebrain	2_diencephalon	p2	17_thalamus		4_diencephalon
Lateral_Geniculate_Nucleus	242	LGN	Right	1_forebrain	2_diencephalon	p2	17_thalamus		4_diencephalon
Zona_Incerta	243	ZI	Right	1_forebrain	2_diencephalon	p3	16_prethalamus		4_diencephalon
Reticular_Nucleus_of_Thalamus	244	RTN	Right	1_forebrain	2_diencephalon	p3	17_thalamus		4_diencephalon
Subbrachial_Nucleus_and_Peripeduncular_Nucleus	245	Sub_PP	Right	1_forebrain	2_diencephalon	p3	3_middbrain_tectum		4_diencephalon
Deep_Mesencephalic_Nuclei	246	DpMe	Right	2_midbrain	combo	p1	1_pretectal_tegmentum		4_diencephalon
Superior_Colliculus	247	SC	Right	2_midbrain	m1	m1	3_middbrain_tectum		5_midbrain
Inferior_Colliculus	248	IC	Right	2_midbrain	m1	m1	3_middbrain_tectum		5_midbrain
Substantia_Nigra	249	SN	Right	2_midbrain	m1	m1	2_midbrain_tegmentum		5_midbrain
Red_Nucleus_Parvicellular	250	RPC	Right	1_forebrain	2_diencephalon	p1	16_pretectal_tegmentum		5_midbrain
Midbrain_Reticular_Nucleus	251	MRN	Right	2_midbrain	m1	m1	3_middbrain_tectum		5_midbrain
Rostral_Linear_Nucleus	252	RI	Right	2_midbrain	m1	m1	2_midbrain_tegmentum		5_midbrain
Cuneiform_Nucleus	253	Cn	Right	2_midbrain	m2	m2	3_midbrain_tectum		5_midbrain
Precuneiform_Nucleus	254	PrCn	Right	2_midbrain	m2	m2	3_midbrain_tectum		5_midbrain
Brain_Stem_Rest	255	BS_R	Right	3_hindbrain	combo	combo	5_combo		6_hindbrain
Interpeduncular_Nucleus	256	Iped	Right	3_hindbrain	1_prepontine_hindbrain	isthmus	1_pons		6_hindbrain
Cerebellar_Cortex	257	Cb_1_10	Right	3_hindbrain	1_prepontine_hindbrain	isthmus	2_cerebellum		6_hindbrain
Dentate_(Lateral)_Nucleus_of_Cerebellum	258	Den	Right	3_hindbrain	1_prepontine_hindbrain	isthmus	2_cerebellum		6_hindbrain
Interposed_Nucleus_of_Cerebellum	259	Int	Right	3_hindbrain	1_prepontine_hindbrain	isthmus	2_cerebellum		6_hindbrain
Fastigial_Medial_Dorsolateral_Nucleus_of_Cerebellum	260	FasDL	Right	3_hindbrain	1_prepontine_hindbrain	isthmus	2_cerebellum		6_hindbrain
Fastigial_Medial_Nucleus_of_Cerebellum	261	FasMed	Right	3_hindbrain	1_prepontine_hindbrain	isthmus	2_cerebellum		6_hindbrain
Ventral_Lateral_Lemniscus_Nucleus	262	Vll	Right	3_hindbrain	1_prepontine_hindbrain	isthmus	3_pontomedullary_hindbrain		6_hindbrain
Parabrachial_Nucleus	263	ParB	Right	3_hindbrain	1_prepontine_hindbrain	isthmus	3_pontomedullary_hindbrain		6_hindbrain
Parabrachial_Medial_Nucleus_and_Koelliker_Fuse_Nucleus	264	KF	Right	3_hindbrain	1_prepontine_hindbrain	isthmus	3_pontomedullary_hindbrain		6_hindbrain
Parvicellular_Reticular_Nucleus_and_Principal_Sensory_Trigeminal_Nucleus	265	PCRt	Right	3_hindbrain	1_prepontine_hindbrain	r1_and_r2	3_pontomedullary_hindbrain		6_hindbrain
Central_Gray	266	CG	Right	3_hindbrain	1_prepontine_hindbrain	r1	1_pons		6_hindbrain
Pedunculotegmental_Medial_Paralemniscial_and_Supratrigemnial_Nuclei	267	Su5	Right	3_hindbrain	1_prepontine_hindbrain	r1	3_pontomedullary_hindbrain		6_hindbrain
Motor_Root_of_Trigeminal_Nerve	268	m5	Right	4_white_matter_tracts	hindbrain_white_matter	axial_hindbrain_white_matter	white_matter		6_hindbrain
Trigeminal_Motor_Nucleus	269	5N	Right	3_hindbrain	1_prepontine_hindbrain	r2	3_pontomedullary_hindbrain		6_hindbrain
Pontine_Reticular_NucleusOral	270	PnO	Right	3_hindbrain	1_prepontine_hindbrain	r2	3_pontomedullary_hindbrain		6_hindbrain
Raphe_Nucleus	271	Raph	Right	3_hindbrain	1_prepontine_hindbrain	r1_and_r2	3_pontomedullary_hindbrain		6_hindbrain
Trigeminal_Sensory_Nucleus	272	Pr5	Right	3_hindbrain	1_prepontine_hindbrain	r1_and_r2	3_pontomedullary_hindbrain		6_hindbrain
Dorsal_Tegmentum	273	DTg	Right	3_hindbrain	1_prepontine_hindbrain	r1_and_r2	1_pons		6_hindbrain
Tegmental_Nucleus	274	Tg	Right	3_hindbrain	2_pontine_hindbrain	r1	1_pons		6_hindbrain
Cochlear_Nucleus	275	CoN	Right	3_hindbrain	2_pontine_hindbrain	r3	1_pons		6_hindbrain
Pontine_Nucleus	276	Pn	Right	3_hindbrain	2_pontine_hindbrain	r3_and_r4	1_pons		6_hindbrain
Reticulotegmental_Nucleus_of_Pons	277	RTg	Right	3_hindbrain	2_pontine_hindbrain	r3_and_r4	1_pons		6_hindbrain
Olivary_Complex	278	Oliv	Right	3_hindbrain	3_pontomedullary_hindbrain	r5	1_pons		6_hindbrain
Pontine_Reticular_NucleusCaudal	279	PnC	Right	3_hindbrain	3_pontomedullary_hindbrain	r5	1_pons		6_hindbrain
Spinal_Trigeminal_Nucleus	280	Sp5	Right	3_hindbrain	3_pontomedullary_hindbrain	r3_to_r11	1_pons		6_hindbrain
Vestibular_Nuclei	281	Ve	Right	3_hindbrain	3_pontomedullary_hindbrain	r3_to_r9	1_pons		6_hindbrain
Gigantocellular_Reticular_Nucleus	282	Gi	Right	3_hindbrain	4_medullary_hindbrain	r6_to_r10	4_medulla		6_hindbrain
Cuneate_Nucleus	283	Cu	Right	3_hindbrain	4_medullary_hindbrain	r9_to_r10	4_medulla		6_hindbrain
Anterior_Commisure	284	ac	Right	4_white_matter_tracts	forebrain_white_matter	prosencephalon_white_matter	white_matter		7_whitematter
Optic_Tracts	285	ot	Right	4_white_matter_tracts	forebrain_white_matter	prosencephalon_white_matter	white_matter		7_whitematter
Fimbria	286	fi	Right	4_white_matter_tracts	forebrain_white_matter	prosencephalon_white_matter	white_matter		7_whitematter
Corpus_Callosum	287	cc	Right	4_white_matter_tracts	forebrain_white_matter	prosencephalon_white_matter	white_matter		7_whitematter
Fornix	288	fx	Right	4_white_matter_tracts	forebrain_white_matter	prosencephalon_white_matter	white_matter		7_whitematter
Stria_Terminalis	289	st	Right	4_white_matter_tracts	forebrain_white_matter	prosencephalon_white_matter	white_matter		7_whitematter
Cingulum	290	cg	Right	4_white_matter_tracts	forebrain_white_matter	prosencephalon_white_matter	white_matter		7_whitematter
Lateral_Olfactory_Tract	291	lo	Right	4_white_matter_tracts	forebrain_white_matter	prosencephalon_white_matter	white_matter		7_whitematter
Ventral_Hippocampal_Commissure	292	vhc	Right	4_white_matter_tracts	forebrain_white_matter	prosencephalon_white_matter	white_matter		7_whitematter
Internal_Capsule	293	ic	Right	4_white_matter_tracts	forebrain_white_matter	diencephalon_white_matter	white_matter		7_whitematter
Fasciculus_Retroflexus	294	fr	Right	4_white_matter_tracts	forebrain_white_matter	diencephalon_white_matter	white_matter		7_whitematter
Stria_Medularis	295	sm	Right	4_white_matter_tracts	forebrain_white_matter	diencephalon_white_matter	white_matter		7_whitematter
Mamillothalamic_Tract	296	mt	Right	4_white_matter_tracts	forebrain_white_matter	diencephalon_white_matter	white_matter		7_whitematter
Posterior_Commissure	297	pc	Right	4_white_matter_tracts	forebrain_white_matter	diencephalon_white_matter	white_matter		7_whitematter
Brachium_of_Superior_Colliculus	298	bsc	Right	4_white_matter_tracts	midbrain_white_matter	colliculi_white_matter	white_matter		7_whitematter
Cerebral_Peduncle	299	cp	Right	4_white_matter_tracts	midbrain_white_matter	other_midbrain_white_matter	white_matter		7_whitematter
Lateral_Lemniscus	300	ll	Right	4_white_matter_tracts	hindbrain_white_matter	axial_hindbrain_white_matter	white_matter		7_whitematter
Spinal_Trigeminal_Nerve	301	sp5	Right	4_white_matter_tracts	hindbrain_white_matter	axial_hindbrain_white_matter	white_matter		7_whitematter
Pyramidal_Tract	302	py	Right	4_white_matter_tracts	hindbrain_white_matter	axial_hindbrain_white_matter	white_matter		7_whitematter
Vestibulocochlear_Nerve	303	n8	Right	4_white_matter_tracts	hindbrain_white_matter	axial_hindbrain_white_matter	white_matter		7_whitematter
Facial_Nerve	304	n7	Right	4_white_matter_tracts	hindbrain_white_matter	axial_hindbrain_white_matter	white_matter		7_whitematter
Longitudinal_Fasciculus_of_Pons	305	lfp	Right	4_white_matter_tracts	hindbrain_white_matter	axial_hindbrain_white_matter	white_matter		7_whitematter
Medial_Longitudinal_Fasciculus_and_Tectospinal_Tract	306	mlf_ts	Right	4_white_matter_tracts	hindbrain_white_matter	axial_hindbrain_white_matter	white_matter		7_whitematter
Spinocerebellar_Tract	307	sc	Right	4_white_matter_tracts	hindbrain_white_matter	axial_hindbrain_white_matter	white_matter		7_whitematter
Medial_Lemniscus	308	ml	Right	4_white_matter_tracts	hindbrain_white_matter	axial_hindbrain_white_matter	white_matter		7_whitematter
Ventral_Spinocerebellar_Tract	309	vsc	Right	4_white_matter_tracts	hindbrain_white_matter	axial_hindbrain_white_matter	white_matter		7_whitematter
Middle_Cerebellar_Peduncle	310	mcp	Right	4_white_matter_tracts	hindbrain_white_matter	cerebellar_white_matter	white_matter		7_whitematter
Superior_Cerebellar_Peduncle	311	scp	Right	4_white_matter_tracts	hindbrain_white_matter	cerebellar_white_matter	white_matter		7_whitematter
Inferior_Cerebellar_Peduncle	312	icp_oc_tz	Right	4_white_matter_tracts	hindbrain_white_matter	cerebellar_white_matter	white_matter		7_whitematter
Cerebellar_White_Matter	313	cbw	Right	4_white_matter_tracts	hindbrain_white_matter	cerebellar_white_matter	white_matter		7_whitematter
Lateral_Ventricle	314	LV	Right	5_ventricular_system	forebrain	forebrain_CSF	cerebrospinal_fluid		8_CSF
Cingulate_Cortex_Area_25	315	A25	Right	1_forebrain	1_secondary_prosencephalon	1_isocortex	2_cingulate_cortex		1_isocortex
Dorsal_Acustic_Stria	316	das	Right	4_white_matter_tracts	pontine_hindbrain	axial_hindbrain_white_matter	white_matter		7_whitematter
Postsubiculum	317	Post	Right	1_forebrain	1_secondary_prosencephalon	3_medial_pallium	6_medial_pallium		2_pallium
Ventricular_System_4thVentricle	318	4V	Right	5_ventricular_system	hindbrain	hindbrain_CSF	cerebrospinal_fluid		8_CSF
Microcellular_Tegmental_Nucleus	319	MiTg	Right	3_hindbrain	1_prepontine_hindbrain	isthmus	3_pontomedullary_hindbrain		6_hindbrain
Pretectal_Nucleus	320	PT	Right	1_forebrain	2_diencephalon	p1	15_pretectum		4_diencephalon
Latero_Dorsal_Thalamic_Nucleus_Ventro_Lateral	321	LDVL	Right	1_forebrain	2_diencephalon	p2	17_thalamus		4_diencephalon
Latero_Posterior_Nuclei_of_Thalamus	322	LP	Right	1_forebrain	2_diencephalon	p2	17_thalamus		4_diencephalon
Anterior_Thalamic_Nuclei	323	Athal	Right	1_forebrain	2_diencephalon	p2	17_thalamus		4_diencephalon
Red_Nucleus_Magnocellular	324	RMC	Right	2_midbrain	m1	m1	1_pretectal_tegmentum		4_diencephalon
Pararubral_Nucleus	325	PaR	Right	2_midbrain	m1	p1_and_m1_and_m2	2_midbrain_tegmentum		5_midbrain
Retro_Rubral_Field	326	RR	Right	3_hindbrain	1_prepontine_hindbrain	isthmus	3_pontomedullary_hindbrain		6_hindbrain
Cerebrospinal_fluid	327	CSF	Right	5_ventricular_system	combo	combo	CSF		8_CSF
IntermediateReticularNucleus	328	IRN	Right	3_hindbrain	pontine_hindbrain		axial_hindbrain_white_matter		6_hindbrain
PosteriorDorsal_ParaventricularMedialParvicellular_Posterior_LateralHypothalamus	329	PvLH	Right	1_forebrain	1_secondary_prosencephalon	8_rostral_secondary_prosencephalon	5_hypothalamus		4_diencephalon
Prerubral_Forel	330	PR_p3Tg_L	Right	1_forebrain	2_diencephalon	p2_and_p3	17_thalamus		4_diencephalon
PVG_of_Hypothalamus	331	PVG	Right	1_forebrain	1_secondary_prosencephalon	8_rostral_secondary_prosencephalon	5_hypothalamus		4_diencephalon
Basal Lateral Amygdala	332	BLA	Right	1_forebrain	1_secondary_prosencephalon	6_subpallium	8_pallial_and_subpallial_amygdala		2_pallium
Supplementary Table 1. SAMBA Atlas Abbreviations
